# An Evaluation of the Efficacy of Single-Echo and Multi-Echo fMRI Denoising Strategies

**DOI:** 10.1101/2025.08.28.672985

**Authors:** Toby Constable, Jeggan Tiego, Kane Pavlovich, Arshiya Sangchooli, Priscilla Thalenberg Levi, Bree Hartshorn, Jessica Kwee, Kate Fortune, Kate Cooper, Sam Brown, James McLauchlan, Nancy Ong Tran, Rebecca O’Neill, Mark A. Bellgrove, Alex Fornito

## Abstract

Resting-state functional magnetic resonance imaging (rsfMRI) is commonly used to study brain-wide patterns of inter-regional functional coupling (FC). However, the resulting signals are vulnerable to multiple sources of noise, such as those related to non-neuronal physiological fluctuations and head motion, which can alter FC estimates and influence their associations with behavioral outcomes. The best strategy for acquiring and processing rsfMRI data to mitigate noise remains an open question. In this study of 358 healthy individuals, we compared the denoising efficacy of 60 multi-echo (ME) and 30 single-echo (SE) rsfMRI preprocessing pipelines across six distinct measures of data quality. We also evaluated how each pipeline influences the effect sizes of FC-based predictive models of personality and cognitive measures estimated via cross-validated kernel ridge regression. We found that ME pipelines generally showed superior denoising efficacy to SE pipelines, but that no single pipeline was associated with both superior denoising efficacy and behavioural prediction. Using a heuristic scheme to rank pipelines across benchmark evaluations, we found that an ME acquisition combined with Automatic Removal of Motion Artifacts Independent Component Analysis (ICA-AROMA) and Regressor Interpolation at Progressive Time Delays (RIPTiDe) offered a reasonable compromise between denoising efficacy and brain-behavior predictions for both ME and SE data. In general, ME pipelines ranked more highly than SE pipelines. These findings support the use of ME acquisitions in future work but suggest that no single denoising pipeline should be considered optimal for all purposes.
