## Supplementary File for "An Evaluation of the Efficacy of Single-Echo and Multi-Echo fMRI Denoising Strategies"

Pipeline	Censoring Status	Ranked VE1	Percentage Decrement VE1	Ranked DVARS	Percentage Decrement DVARS	Ranked TSNR	Percentage Decrement TSNR	Rank QCFC_Uncorrected	Percentage Decrement QCFC_Uncorrected	Rank QCFC_Corrected	Percentage Decrement QCFC_Corrected	Rank FCI (Binarised)	Percentage Decrement FCI (Binarised)	Rank QC-FC Distance Correlation	Percentage Decrement QC-FC Distance Correlation	Overall Denoising Efficacy Rank	Overall Denoising Efficacy Rank - Not Considering FCI	Overall Denoising Efficacy Percent Decrement	Overall Denoising Efficacy Percent Decrement - Not Considering FCI	Rank BFI_Value Prediction	Percentage Decrement Mean_BFI_Value Prediction	Rank WASI_Value Prediction	Percentage Decrement Mean_WASI_Value Prediction	Overall Prediction Rank	Overall Prediction Percentage Decrement	Overall Rank	Overall Percentage Decrement	Overall Rank - Not Considering FCI	Overall Percentage Decrement - Not Considering FCI
SE:MP+24P	Censoring Applied	77	0.168175668	89	0.002602635	89	0.000542727	77	0.095457091	77	0.101955183	2	0	46	0.734507305	65.28571429	74.32653061	0.157605801	0.180120916	57	0.28768362	30	0.702557142	43.5	0.495120381	54.39285714	0.326363091	58.91326531	0.337620648
SE:MP+24P	No Censoring Applied	78	0.167521438	90	0	90	0	78	0.093894638	78	0.099429898	2	0	49	0.727072676	66.42857143	75.63265306	0.15541695	0.177619371	56	0.290261904	31	0.702045248	43.5	0.496153576	54.96428571	0.325785263	59.56632653	0.336886474
SE:MP+24P+8P	Censoring Applied	59	0.63787204	87	0.103140937	87	0.039700572	70	0.711756729	72	0.822477585	2	0	71	0.416341979	64	72.85714286	0.390184263	0.445924872	89	0.004507928	3	0.948741811	46	0.476624869	55	0.433404566	59.42857143	0.461274871
SE:MP+24P+8P	No Censoring Applied	60	0.637846296	88	0.100737539	88	0.039083403	69	0.715485982	69	0.82609971	2	0	72	0.409315744	64	72.85714286	0.389795525	0.4454806	90	0	4	0.940504596	47	0.470252298	55.5	0.430023912	59.92857143	0.457866449
SE:MP+24P+8P+GMSR	Censoring Applied	1	1	83	0.179580143	85	0.06700248	27	0.949264467	29	0.983789713	1	1	81	0.224542	43.85714286	49.97959184	0.6291684	0.576192458	32	0.400159554	55	0.388799243	43.5	0.394479399	43.67857143	0.5118239	46.73979592	0.485335928
SE:MP+24P+8P+GMSR	No Censoring Applied	2	0.999571138	84	0.177240263	86	0.066306073	28	0.949028625	30	0.983764205	1	1	82	0.219149595	44.71428571	50.95918367	0.6278657	0.574703657	33	0.398903073	57	0.360908472	45	0.379905772	44.85714286	0.503885736	47.97959184	0.477304715
SE:MP+24P+RIPTiDe	Censoring Applied	3	0.996146474	77	0.359559908	69	0.283906491	21	0.967276908	23	0.991607892	1	1	79	0.305462699	39	44.42857143	0.700565768	0.657789449	17	0.616305241	41	0.545812629	29	0.581058935	34	0.640812351	36.71428571	0.619424192
SE:MP+24P+RIPTiDe	No Censoring Applied	4	0.995811022	78	0.357662709	70	0.283135786	22	0.966274579	25	0.990370758	1	1	80	0.295009971	40	45.57142857	0.698323546	0.65522691	24	0.486442408	37	0.603088793	30.5	0.5447656	35.25	0.621544573	38.03571429	0.599996255
SE:MP+24P+8P+RIPTiDe	Censoring Applied	8	0.977093082	73	0.383216159	65	0.30225013	43	0.864110728	47	0.933296772	1	1	65	0.521451894	43.14285714	49.16326531	0.711631252	0.670435717	80	0.143996926	89	0.004389094	84.5	0.07419301	63.82142857	0.392912131	66.83163265	0.372314363
SE:MP+24P+8P+RIPTiDe	No Censoring Applied	7	0.977306827	74	0.381319613	67	0.301378508	44	0.863639044	49	0.932595304	1	1	66	0.520647513	44	50.14285714	0.71098383	0.669695805	79	0.154935384	90	0	84.5	0.077467692	64.25	0.394225761	67.32142857	0.373581749
SE:MP+ICAAROMA+24P	Censoring Applied	75	0.223595869	85	0.144439478	81	0.154873996	75	0.103696825	75	0.111418623	2	0	39	0.775522898	61.71428571	70.24489796	0.216221099	0.247109827	15	0.633469956	27	0.70798357	21	0.670726763	41.35714286	0.443473931	45.62244898	0.458918295
SE:MP+ICAAROMA+24P	No Censoring Applied	76	0.223086662	86	0.142158886	82	0.154032715	76	0.101810088	76	0.108548982	2	0	40	0.766604767	62.57142857	71.2244898	0.213748871	0.244284425	13	0.644884684	26	0.708744678	19.5	0.676814681	41.03571429	0.445281776	45.3622449	0.460549553
SE:MP+ICAAROMA+24P+8P	Censoring Applied	55	0.670454558	81	0.235720994	79	0.203013475	72	0.708690782	69	0.82609971	2	0	61	0.581486112	59.85714286	68.12244898	0.460780804	0.526606634	55	0.290511467	50	0.439513521	52.5	0.365012494	56.17857143	0.412896649	60.31122449	0.445809564
SE:MP+ICAAROMA+24P+8P	No Censoring Applied	56	0.670125569	82	0.233599847	80	0.202106767	71	0.708867663	71	0.825729846	2	0	62	0.572450088	60.57142857	68.93877551	0.458982826	0.524551801	53	0.300708322	47	0.445000412	50	0.372854367	55.28571429	0.415918596	59.46938776	0.448703084
SE:MP+ICAAROMA+24P+8P+GMSR	Censoring Applied	5	0.993472118	79	0.304955475	73	0.238503925	19	0.972200112	20	0.992781257	1	1	70	0.421289534	38.14285714	43.44897959	0.703314632	0.660931007	14	0.635877481	52	0.42223396	33	0.52905572	35.57142857	0.616185176	38.2244898	0.594993364
SE:MP+ICAAROMA+24P+8P+GMSR	No Censoring Applied	6	0.992539971	80	0.3028784	74	0.237579975	20	0.971286224	22	0.992283852	1	1	69	0.425059491	38.85714286	44.26530612	0.703089702	0.660673945	16	0.63208939	54	0.397862942	35	0.514976166	36.92857143	0.609032934	39.63265306	0.587825055
SE:MP+ICAAROMA+24P+RIPTiDe	Censoring Applied	9	0.973337784	71	0.424952436	63	0.335728505	16	0.977712921	14	0.997143112	1	1	55	0.605403486	32.71428571	37.24489796	0.759182606	0.724780122	19	0.552658492	60	0.354385534	39.5	0.453522013	36.10714286	0.60635231	38.37244898	0.589151067
SE:MP+ICAAROMA+24P+RIPTiDe	No Censoring Applied	10	0.973186435	72	0.423137026	64	0.334850631	13	0.984817665	5	0.999107223	1	1	60	0.591202365	32.14285714	36.59183673	0.758043049	0.72347777	22	0.534148832	49	0.440195561	35.5	0.487172196	33.82142857	0.622607623	36.04591837	0.605324983
SE:MP+ICAAROMA+24P+8P+RIPTiDe	Censoring Applied	12	0.962729462	69	0.448881952	59	0.357688433	47	0.845213879	50	0.930835257	1	1	42	0.747300204	40	45.57142857	0.756092741	0.721248847	44	0.351157495	59	0.357742353	51.5	0.354449924	45.75	0.555271333	48.53571429	0.537849386
SE:MP+ICAAROMA+24P+8P+RIPTiDe	No Censoring Applied	11	0.962808552	70	0.44712725	60	0.356764963	48	0.844432652	52	0.929534353	1	1	41	0.74879875	40.42857143	46.06122449	0.755638074	0.720729228	48	0.320072758	63	0.335264977	55.5	0.327668868	47.96428571	0.541653471	50.78061224	0.524199048
SE:MP+ICAFIX+24P	Censoring Applied	73	0.226194817	75	0.379491842	55	0.37981203	73	0.29366764	73	0.322165113	2	0	13	0.934881473	52	59.14285714	0.362316131	0.414075578	6	0.849588527	15	0.816310919	10.5	0.832949723	31.25	0.597632927	34.82142857	0.62351265
SE:MP+ICAFIX+24P	No Censoring Applied	74	0.225358141	76	0.377949575	56	0.37870872	74	0.28367383	74	0.309003023	2	0	22	0.900271267	54	61.42857143	0.353566365	0.404075846	5	0.857764455	16	0.815814399	10.5	0.836789427	32.25	0.595177896	35.96428571	0.620432637
SE:MP+ICAFIX+24P+8P	Censoring Applied	57	0.669241805	67	0.453776218	49	0.461660844	41	0.873500192	35	0.973407987	2	0	9	0.949937562	37.14285714	42.16326531	0.625932087	0.715350956	30	0.419309522	62	0.337600723	46	0.378455123	41.57142857	0.502193605	44.08163265	0.546903039
SE:MP+ICAFIX+24P+8P	No Censoring Applied	58	0.668755566	68	0.452375407	50	0.460604783	42	0.87111229	36	0.971775479	2	0	10	0.943217542	38	43.14285714	0.623977295	0.713116909	26	0.450122954	65	0.331713679	45.5	0.390918317	41.75	0.507447806	44.32142857	0.552017613
SE:MP+ICAFIX+24P+8P+GMSR	Censoring Applied	13	0.954988991	63	0.513319939	43	0.521138333	5	0.995415819	6	0.998112413	1	1	4	0.990868189	19.28571429	21.89795918	0.853406241	0.832464275	35	0.386973129	71	0.256827511	53	0.32190032	36.14285714	0.58765328	37.44897959	0.577182298
SE:MP+ICAFIX+24P+8P+GMSR	No Censoring Applied	14	0.954699755	64	0.512037194	44	0.520137709	7	0.994103947	9	0.997372684	1	1	3	0.992486904	20.28571429	23.04081633	0.852976885	0.831973583	37	0.373383451	72	0.243112257	54.5	0.308247854	37.39285714	0.580612369	38.77040816	0.570110718
SE:MP+ICAFIX+24P+RIPTiDe	Censoring Applied	15	0.913030344	57	0.603499569	37	0.542722753	4	0.998231184	15	0.994796383	1	1	28	0.848298775	22.42857143	25.48979592	0.842939858	0.820502695	23	0.487238169	64	0.333987386	43.5	0.410612778	32.96428571	0.626776318	34.49489796	0.615557737
SE:MP+ICAFIX+24P+RIPTiDe	No Censoring Applied	16	0.912632335	58	0.602309755	38	0.541665875	2	0.999705197	16	0.994503042	1	1	27	0.867779226	22.57142857	25.65306122	0.845513633	0.823444152	34	0.388098071	53	0.419587187	43.5	0.403842629	33.03571429	0.624678131	34.57653061	0.61364339
SE:MP+ICAFIX+24P+8P+RIPTiDe	Censoring Applied	17	0.911772735	55	0.62081603	35	0.563648591	25	0.951401787	24	0.990880916	1	1	33	0.810950596	27.14285714	30.87755102	0.835638665	0.812158474	86	0.092756986	73	0.209480994	79.5	0.15111899	53.32142857	0.493378827	55.18877551	0.481638732
SE:MP+ICAFIX+24P+8P+RIPTiDe	No Censoring Applied	18	0.911702144	56	0.619569004	36	0.562464604	26	0.949456089	26	0.989337687	1	1	34	0.802920347	28.14285714	32.02040816	0.833635697	0.809869367	85	0.101906031	79	0.17505332	82	0.138479675	55.07142857	0.486057686	57.01020408	0.474174521
ME:MP+OC+24P	Censoring Applied	89	0.000610455	65	0.463944863	83	0.143634456	81	0.072948911	81	0.073577614	2	0	56	0.601990422	65.28571429	74.32653061	0.193815246	0.221503138	41	0.361728244	18	0.763550687	29.5	0.562639465	47.39285714	0.378227356	51.91326531	0.392071302
ME:MP+OC+24P	No Censoring Applied	90	0	66	0.46160023	84	0.142823859	82	0.071415937	82	0.072723099	2	0	59	0.595699814	66.42857143	75.63265306	0.192037563	0.2194715	39	0.368531047	20	0.758840138	29.5	0.563685592	47.96428571	0.377861577	52.56632653	0.391578546
ME:MP+OC+24P+8P	Censoring Applied	63	0.629771777	59	0.587193615	77	0.206019243	56	0.818534241	55	0.917915492	2	0	86	0.161051516	56.85714286	64.69387755	0.474355126	0.542120144	77	0.174359177	23	0.728340765	50	0.451349971	53.42857143	0.462852549	57.34693878	0.496735058
ME:MP+OC+24P+8P	No Censoring Applied	64	0.629508184	60	0.58511702	78	0.205116003	59	0.815689396	56	0.915836596	2	0	87	0.160913573	58	66	0.473168682	0.540764208	75	0.180018869	24	0.728259893	49.5	0.454139381	53.75	0.463654031	57.75	0.497451794
ME:MP+OC+24P+8P+GMSR	Censoring Applied	19	0.907999026	53	0.659739503	71	0.249748869	29	0.948822263	31	0.983152014	1	1	90	0	42	47.85714286	0.678494525	0.632565172	27	0.439405106	35	0.616586944	31	0.527996025	36.5	0.603245275	39.42857143	0.580280598
ME:MP+OC+24P+8P+GMSR	No Censoring Applied	20	0.907945305	54	0.65779237	72	0.248829894	30	0.948055777	32	0.982973459	1	1	89	0.012154169	42.57142857	48.51020408	0.67967871	0.633918526	28	0.429018564	38	0.583956921	33	0.506487743	37.78571429	0.593083227	40.75510204	0.570203134
ME:MP+OC+24P+RIPTiDe	Censoring Applied	21	0.891672791	49	0.6774253	57	0.371508773	24	0.958786592	28	0.986480799	1	1	85	0.166987615	37.85714286	43.12244898	0.72183741	0.682099897	21	0.544218943	36	0.612503111	28.5	0.578361027	33.17857143	0.650099219	35.81122449	0.630230462
ME:MP+OC+24P+RIPTiDe	No Censoring Applied	22	0.890342481	50	0.675446911	58	0.370513683	23	0.959803661	27	0.987258791	1	1	88	0.150889551	38.42857143	43.7755102	0.719179297	0.679062054	25	0.485210378	42	0.539025393	33.5	0.512117886	35.96428571	0.615648591	38.6377551	0.59558997
ME:MP+OC+24P+8P+RIPTiDe	Censoring Applied	26	0.864533488	47	0.700979537	53	0.393992614	67	0.781182748	67	0.871529328	1	1	76	0.353031122	48.14285714	54.87755102	0.709321262	0.667795728	38	0.372587833	25	0.725090138	31.5	0.548838986	39.82142857	0.629080124	43.18877551	0.608317357
ME:MP+OC+24P+8P+RIPTiDe	No Censoring Applied	25	0.865346428	48	0.699153508	54	0.392956565	68	0.776274284	68	0.866848623	1	1	75	0.361533506	48.42857143	55.20408163	0.708873274	0.667283741	36	0.375187236	28	0.70649824	32	0.540842738	40.21428571	0.624858006	43.60204082	0.60406324
ME:MP+OC+ICAAROMA+24P	Censoring Applied	83	0.029718319	61	0.54760278	75	0.221152162	85	0.018690487	85	0.019526318	2	0	43	0.745677063	62	70.57142857	0.226052447	0.258345654	20	0.548612728	9	0.889754684	14.5	0.719183706	38.25	0.472618076	42.53571429	0.48876468
ME:MP+OC+ICAAROMA+24P	No Censoring Applied	84	0.029034266	62	0.545465504	76	0.220188229	86	0.018557826	86	0.019360516	2	0	45	0.73652469	63	71.71428571	0.224161576	0.256184658	18	0.559013537	10	0.886325967	14	0.722669752	38.5	0.473415664	42.85714286	0.489427205
ME:MP+OC+ICAAROMA+24P+8P	Censoring Applied	61	0.630252808	51	0.664815122	66	0.302015155	55	0.818843784	53	0.923909855	2	0	77	0.352683794	52.14285714	59.30612245	0.527502931	0.602860493	51	0.315140844	11	0.871308558	31	0.593224701	41.57142857	0.560363816	45.15306122	0.598042597
ME:MP+OC+ICAAROMA+24P+8P	No Censoring Applied	62	0.62989634	52	0.662895656	68	0.300980741	57	0.818180478	54	0.922596197	2	0	78	0.348705507	53.28571429	60.6122449	0.526179274	0.601347742	45	0.347845807	12	0.869226052	28.5	0.608535929	40.89285714	0.567357602	44.55612245	0.604941836
ME:MP+OC+ICAAROMA+24P+8P+GMSR	Censoring Applied	23	0.881535009	45	0.731870364	61	0.353622218	17	0.975634563	17	0.994362748	1	1	84	0.207620639	35.42857143	40.34693878	0.734949363	0.697084986	40	0.368078755	32	0.688385589	36	0.528232172	35.71428571	0.631590767	38.17346939	0.612658579
ME:MP+OC+ICAAROMA+24P+8P+GMSR	No Censoring Applied	24	0.881248091	46	0.73005918	62	0.352570639	18	0.975251319	18	0.99433724	1	1	83	0.210085991	36	41	0.734793209	0.696906524	43	0.358088361	34	0.655890446	38.5	0.506989403	37.25	0.620891306	39.75	0.601947964
ME:MP+OC+ICAAROMA+24P+RIPTiDe	Censoring Applied	27	0.861084811	43	0.735622408	51	0.450708606	14	0.980041862	13	0.99716862	1	1	73	0.403315092	31.71428571	36.10204082	0.7754202	0.743337371	12	0.748295204	19	0.762355923	15.5	0.755325563	23.60714286	0.765372882	25.80102041	0.749331467
ME:MP+OC+ICAAROMA+24P+RIPTiDe	No Censoring Applied	28	0.860444369	44	0.733898553	52	0.449612637	15	0.979570178	12	0.997219636	1	1	74	0.399766359	32.28571429	36.75510204	0.774358819	0.742124364	11	0.750678169	22	0.736561381	16.5	0.743619775	24.39285714	0.758989297	26.62755102	0.74287207
ME:MP+OC+ICAAROMA+24P+8P+RIPTiDe	Censoring Applied	31	0.841995319	41	0.759557339	47	0.479229032	61	0.802157955	60	0.902126086	1	1	64	0.53927856	43.57142857	49.65306122	0.760620613	0.726423558	31	0.406278271	17	0.765615705	24	0.585946988	33.78571429	0.6732838	36.82653061	0.656185273
ME:MP+OC+ICAAROMA+24P+8P+RIPTiDe	No Censoring Applied	32	0.841801196	42	0.757806961	48	0.4780133	64	0.799224669	64	0.8970245	1	1	63	0.546756196	44.85714286	51.12244898	0.760089546	0.725816624	29	0.420259622	21	0.748171406	25	0.584215514	34.92857143	0.67215253	38.06122449	0.655016069
ME:MP+OC+ICAFIX+24P	Censoring Applied	87	0.004776495	35	0.797428413	39	0.527815405	79	0.080230536	79	0.080400985	2	0	16	0.929404452	48.14285714	54.73469388	0.345722326	0.39511123	2	0.988059516	13	0.854267934	7.5	0.921163725	27.82142857	0.633443026	31.11734694	0.658137478
ME:MP+OC+ICAFIX+24P	No Censoring Applied	88	0.004146425	36	0.795929959	40	0.52630101	80	0.079051325	80	0.07916385	2	0	12	0.936220142	48.28571429	54.89795918	0.345830387	0.395234728	1	1	14	0.848089771	7.5	0.924044885	27.89285714	0.634937636	31.19897959	0.659639807
ME:MP+OC+ICAFIX+24P+8P	Censoring Applied	67	0.623393859	27	0.90491089	27	0.704271615	35	0.892175938	33	0.981493999	2	0	18	0.92127811	29.85714286	33.83673469	0.718217773	0.820820312	68	0.215610241	80	0.173831762	74	0.194721001	51.92857143	0.456469387	53.91836735	0.507770657
ME:MP+OC+ICAFIX+24P+8P	No Censoring Applied	68	0.623290499	28	0.903664616	28	0.702719566	36	0.891379971	34	0.98056296	2	0	19	0.916004532	30.71428571	34.81632653	0.716803163	0.819203615	63	0.239853177	84	0.157614782	73.5	0.19873398	52.10714286	0.457768571	54.15816327	0.508968797
ME:MP+OC+ICAFIX+24P+8P+GMSR	Censoring Applied	36	0.830893854	9	0.959556321	19	0.802919571	9	0.991509684	8	0.997410945	1	1	14	0.932918375	13.71428571	15.53061224	0.930744107	0.920850408	49	0.319470401	81	0.168862739	65	0.24416657	39.35714286	0.587455338	40.26530612	0.582508489
ME:MP+OC+ICAFIX+24P+8P+GMSR	No Censoring Applied	35	0.830908854	10	0.958406215	20	0.801219439	10	0.989313405	11	0.997245144	1	1	17	0.928648082	14.85714286	16.83673469	0.929391591	0.919304676	50	0.318887226	86	0.1342384	68	0.226562813	41.42857143	0.577977202	42.41836735	0.572933745
ME:MP+OC+ICAFIX+24P+RIPTiDe	Censoring Applied	47	0.789168523	11	0.949108708	16	0.878005049	38	0.876566139	44	0.936115398	1	1	36	0.799351023	27.57142857	31.36734694	0.889759263	0.874010586	58	0.285555047	82	0.166584161	70	0.226069604	48.78571429	0.557914434	50.68367347	0.550040095
ME:MP+OC+ICAFIX+24P+RIPTiDe	No Censoring Applied	49	0.789014151	12	0.947819632	18	0.876085682	37	0.876801981	46	0.934954787	1	1	35	0.799793566	28.28571429	32.18367347	0.889209971	0.873382824	59	0.260923061	76	0.185133971	67.5	0.223028516	47.89285714	0.556119244	49.84183673	0.54820567
ME:MP+OC+ICAFIX+24P+8P+RIPTiDe	Censoring Applied	50	0.788094473	7	0.968477841	8	0.918360621	62	0.800344919	59	0.904090196	1	1	31	0.826815675	31.14285714	35.44897959	0.886597675	0.870397343	67	0.222372675	83	0.163970771	75	0.193171723	53.07142857	0.539884699	55.2244898	0.531784533
ME:MP+OC+ICAFIX+24P+8P+RIPTiDe	No Censoring Applied	48	0.78914235	8	0.967336322	10	0.91660187	62	0.800344919	58	0.904192228	1	1	29	0.831801136	30.85714286	35.12244898	0.887059832	0.870925523	65	0.22958679	85	0.139499867	75	0.184543329	52.92857143	0.53580158	55.06122449	0.527734426
ME:MP+OC+MEICA+24P	Censoring Applied	80	0.031519413	39	0.764591277	45	0.496172136	89	1.47E-05	90	0	2	0	26	0.869884402	53	60.28571429	0.308883138	0.353009301	7	0.829310873	7	0.916979866	7	0.87314537	30	0.591014254	33.64285714	0.613077335
ME:MP+OC+MEICA+24P	No Censoring Applied	82	0.030931864	40	0.762886644	46	0.494773995	90	0	89	0.000586682	2	0	24	0.879417918	53.28571429	60.6122449	0.309799586	0.35405667	8	0.822361245	8	0.911461244	8	0.866911244	30.64285714	0.588355415	34.30612245	0.610483957
ME:MP+OC+MEICA+24P+8P	Censoring Applied	66	0.627785042	31	0.870457781	31	0.649700723	54	0.827791044	51	0.930108281	2	0	48	0.732881393	40.42857143	45.91836735	0.662674895	0.757342737	66	0.223831986	48	0.44440403	57	0.334118008	48.71428571	0.498396451	51.45918367	0.545730372
ME:MP+OC+MEICA+24P+8P	No Censoring Applied	65	0.627952633	32	0.869010246	32	0.64817134	53	0.83066537	48	0.932952415	2	0	50	0.726446732	40.28571429	45.75510204	0.662171248	0.75676714	64	0.23049771	51	0.43775927	57.5	0.33412849	48.89285714	0.498149869	51.62755102	0.545447815
ME:MP+OC+MEICA+24P+8P+GMSR	Censoring Applied	29	0.851440462	23	0.923976132	25	0.734168991	11	0.987161345	10	0.997257898	1	1	68	0.486386518	23.85714286	27.12244898	0.854341621	0.833533281	42	0.361555201	61	0.345495181	51.5	0.353525191	37.67857143	0.603933406	39.31122449	0.593529236
ME:MP+OC+MEICA+24P+8P+GMSR	No Censoring Applied	30	0.851213074	24	0.922621651	26	0.732598119	12	0.986660181	7	0.997449207	1	1	67	0.486718551	23.85714286	27.12244898	0.853894398	0.833022169	47	0.333047955	66	0.329166285	56.5	0.33110712	40.17857143	0.592500759	41.81122449	0.582064644
ME:MP+OC+MEICA+24P+RIPTiDe	Censoring Applied	39	0.807401928	25	0.922116533	15	0.87917258	33	0.897615047	37	0.950718686	1	1	5	0.98527282	22.14285714	25.16326531	0.920328228	0.908946546	61	0.254769541	56	0.379853143	58.5	0.317311342	40.32142857	0.618819785	41.83163265	0.613128944
ME:MP+OC+MEICA+24P+RIPTiDe	No Censoring Applied	40	0.807069654	26	0.920653683	17	0.877385492	34	0.896362136	38	0.949851416	1	1	6	0.979983697	23.14285714	26.30612245	0.918758011	0.907152013	72	0.190193679	58	0.360796272	65	0.275494976	44.07142857	0.597126493	45.65306122	0.591323494
ME:MP+OC+MEICA+24P+8P+RIPTiDe	Censoring Applied	42	0.79794579	17	0.941271907	7	0.919268396	66	0.787299903	66	0.884640402	1	1	20	0.91389511	31.28571429	35.6122449	0.89204593	0.87662392	81	0.143777757	75	0.189686952	78	0.166732354	54.64285714	0.529389142	56.80612245	0.521678137
ME:MP+OC+MEICA+24P+8P+RIPTiDe	No Censoring Applied	41	0.798533607	18	0.939920309	9	0.917321369	65	0.796085021	65	0.894040073	1	1	21	0.906557761	31.42857143	35.7755102	0.893208306	0.87795235	83	0.135573935	77	0.183450558	80	0.159512247	55.71428571	0.526360276	57.8877551	0.518732298
ME:MP+OC+MEICA+ICAAROMA+24P	Censoring Applied	79	0.031762385	37	0.775983694	41	0.524168793	87	0.000589605	88	0.000599436	2	0	32	0.817897131	52.28571429	59.46938776	0.307285863	0.351183844	9	0.758860026	1	1	5	0.879430013	28.64285714	0.593357938	32.23469388	0.615306929
ME:MP+OC+MEICA+ICAAROMA+24P	No Censoring Applied	81	0.031133522	38	0.774263249	42	0.522678233	88	0.000530645	87	0.000752484	2	0	30	0.830082052	52.57142857	59.79591837	0.308491455	0.352561663	10	0.758440239	2	0.991651697	6	0.875045968	29.28571429	0.591768712	32.89795918	0.613803815
ME:MP+OC+MEICA+ICAAROMA+24P+8P	Censoring Applied	70	0.619932648	29	0.878972294	29	0.676914329	50	0.840408596	43	0.937582104	2	0	37	0.795783142	37.14285714	42.16326531	0.678513302	0.775443774	70	0.209373392	29	0.706332106	49.5	0.457852749	43.32142857	0.568183025	45.83163265	0.616648261
ME:MP+OC+MEICA+ICAAROMA+24P+8P	No Censoring Applied	69	0.619956288	30	0.877513425	30	0.675317884	49	0.842840718	41	0.939737523	2	0	38	0.788957189	37	42	0.677760433	0.774583352	69	0.215455208	33	0.67967529	51	0.447565249	44	0.562662841	46.5	0.6110743
ME:MP+OC+MEICA+ICAAROMA+24P+8P+GMSR	Censoring Applied	33	0.840369209	19	0.932330597	23	0.761998523	6	0.99442823	1	1	1	1	57	0.601446971	20	22.71428571	0.875796219	0.858052821	46	0.335286131	43	0.524174543	44.5	0.429730337	32.25	0.652763278	33.60714286	0.643891579
ME:MP+OC+MEICA+ICAAROMA+24P+8P+GMSR	No Censoring Applied	34	0.839965336	20	0.930971546	24	0.760341063	8	0.993956546	2	0.999859706	1	1	58	0.599812833	21	23.85714286	0.874986719	0.857127678	52	0.309391633	44	0.509313142	48	0.409352388	34.5	0.642169553	35.92857143	0.633240033
ME:MP+OC+MEICA+ICAAROMA+24P+RIPTiDe	Censoring Applied	44	0.793414699	21	0.927005404	13	0.883084421	39	0.87557855	42	0.93811777	1	1	2	0.995305239	23.14285714	26.30612245	0.916072298	0.904082626	54	0.298670034	40	0.557187662	47	0.427928848	35.07142857	0.672000573	36.65306122	0.666005737
ME:MP+OC+MEICA+ICAAROMA+24P+RIPTiDe	No Censoring Applied	43	0.793539606	22	0.925523799	14	0.881289985	40	0.874576221	45	0.935911334	1	1	1	1	23.71428571	26.95918367	0.915834421	0.903810767	71	0.207346749	39	0.559294737	55	0.383320743	39.35714286	0.649577582	40.97959184	0.643565755
ME:MP+OC+MEICA+ICAAROMA+24P+8P+RIPTiDe	Censoring Applied	46	0.790745911	13	0.944977278	5	0.921810832	60	0.805002801	61	0.900939967	1	1	11	0.938880021	28.14285714	32.02040816	0.900336687	0.886099071	82	0.1435369	45	0.454278786	63.5	0.298907843	45.82142857	0.599622265	47.76020408	0.592503457
ME:MP+OC+MEICA+ICAAROMA+24P+8P+RIPTiDe	No Censoring Applied	45	0.790828661	14	0.943636681	6	0.91995546	58	0.816559064	57	0.911041106	1	1	15	0.929451586	28	31.85714286	0.901638937	0.887587356	84	0.132904629	46	0.445991151	65	0.28944789	46.5	0.595543413	48.42857143	0.588517623
ME:MP+OC+MEICA+ICAFIX+24P	Censoring Applied	85	0.018061806	33	0.841393413	33	0.600441972	83	0.024306477	83	0.025061538	2	0	47	0.73327618	52.28571429	59.46938776	0.320363055	0.366129206	4	0.864884404	5	0.938356418	4.5	0.901620411	28.39285714	0.610991733	31.98469388	0.633874808
ME:MP+OC+MEICA+ICAFIX+24P	No Censoring Applied	86	0.017493768	34	0.839997998	34	0.598883665	84	0.023245187	84	0.023824403	2	0	44	0.740762733	52.57142857	59.79591837	0.320601108	0.366401266	3	0.877746771	6	0.929095785	4.5	0.903421278	28.53571429	0.612011193	32.14795918	0.634911272
ME:MP+OC+MEICA+ICAFIX+24P+8P	Censoring Applied	71	0.616624404	15	0.942433569	21	0.785631078	31	0.924471566	19	0.99304909	2	0	25	0.877868538	26.28571429	29.75510204	0.734296892	0.839196448	78	0.168275965	74	0.196945795	76	0.18261088	51.14285714	0.458453886	52.87755102	0.510903664
ME:MP+OC+MEICA+ICAFIX+24P+8P	No Censoring Applied	72	0.616563568	16	0.94129391	22	0.784009394	32	0.923498718	21	0.992449654	2	0	23	0.883011234	26.85714286	30.40816327	0.734403782	0.839318608	74	0.183055363	78	0.181481888	76	0.182268625	51.42857143	0.458336204	53.20408163	0.510793617
ME:MP+OC+MEICA+ICAFIX+24P+8P+GMSR	Censoring Applied	37	0.820029021	3	0.993043144	11	0.886031102	1	1	3	0.999706659	1	1	8	0.964746363	9.142857143	10.30612245	0.951936613	0.945070414	60	0.260136672	67	0.323262947	63.5	0.29169981	36.32142857	0.621818211	36.90306122	0.618385112
ME:MP+OC+MEICA+ICAFIX+24P+8P+GMSR	No Censoring Applied	38	0.81986985	4	0.991992656	12	0.884275588	3	0.99885027	4	0.999400564	1	1	7	0.969368324	9.857142857	11.12244898	0.951965322	0.945103225	62	0.249843329	69	0.292475538	65.5	0.271159433	37.67857143	0.611562377	38.31122449	0.608131329
ME:MP+OC+MEICA+ICAFIX+24P+RIPTiDe	Censoring Applied	54	0.774109454	5	0.980107257	3	0.952871376	52	0.830842251	63	0.900519086	1	1	54	0.626872729	33.14285714	37.73469388	0.866474593	0.847399535	73	0.188425987	68	0.313627512	70.5	0.25102675	51.82142857	0.558750672	54.11734694	0.549213143
ME:MP+OC+MEICA+ICAFIX+24P+RIPTiDe	No Censoring Applied	53	0.774408698	6	0.978984345	4	0.951137291	51	0.831711919	62	0.900901705	1	1	53	0.63342845	32.85714286	37.40816327	0.86722463	0.84825672	76	0.176224129	70	0.280560424	73	0.228392277	52.92857143	0.547808453	55.20408163	0.538324498
ME:MP+OC+MEICA+ICAFIX+24P+8P+RIPTiDe	Censoring Applied	52	0.780688303	1	1	1	1	46	0.849341116	40	0.945043172	1	1	52	0.667228324	27.57142857	31.36734694	0.891757274	0.876294027	88	0.083834427	88	0.122647679	88	0.103241053	57.78571429	0.497499163	59.68367347	0.48976754
ME:MP+OC+MEICA+ICAFIX+24P+8P+RIPTiDe	No Censoring Applied	51	0.781369694	2	0.998933447	2	0.998053759	45	0.84975384	39	0.945489561	1	1	51	0.668678431	27.28571429	31.04081633	0.891754105	0.876290405	87	0.089632766	87	0.123148945	87	0.106390856	57.14285714	0.49907248	59.02040816	0.49134063
